# Isolation of postnatal human neural stem cells

**DOI:** 10.64898/2026.06.11.731596

**Authors:** Daniel Dan Liu, Anna E. Eastman, Nicole L. Womack-Gambrel, Chang N. Kim, Joy Q. He, Suyash Raj, Emily Reilly, Rahul Sinha, Nobuko Uchida, Kelly Chau, Benjamin F. Ohene-Gambill, Samrat Thapa, Emon Nasajpour, Julia A. Belk, Norma F. Neff, Siddhartha Jaiswal, H. Westley Phillips, Meagan Chambers, Claudia K. Petritsch, Gerald A. Grant, Laura M. Prolo, Jody E. Hooper, Tomasz J. Nowakowski, Irving L. Weissman

## Abstract

While it was once thought that neurogenesis is complete by birth, it is now apparent that the human brain continues to generate new neurons postnatally, at least into childhood. While much attention has been focused on postnatally-born neurons, their presumed progenitor – the postnatal neural stem cell (NSC) – remains poorly characterized. Using index sorting, we identify and prospectively isolate two subsets of NSCs from the postnatal human brain, and describe their differentiation dynamics using clonal barcoding and in vivo xenotransplantation. We demonstrate an A2B5^+^EGFR^+^ population biased towards interneuron and oligodendrocyte fates (NINO), and an A2B5^−^EGFR^hi^ population biased towards an astrocyte fate (NAC). Profiling of human brains across lifespan shows that the frequency of NSCs declined exponentially across the first two decades of life, but stabilized thereafter, still present in the brains of donors as old as 90 years. Our study provides a framework for the functional study of postnatal human NSCs and their potential roles in development, aging, and disease.
