## Supplementary Table 1 for "Isolation of postnatal human neural stem cells"

### Sheet: Sheet1
Supplementary Table 1. Brain donor information.
Donor ID	Age (years)	Sex	Diagnosis	Tissue Source	Brain Region	% A2B5+EGFR+
PND-A3	0.02	M	Hypoxic-Ischemic Encephalopathy	Postmortem	Lateral ventricle	7.22
PND-S4	0.33	F	Tuberous Sclerosis	Surgical	Subcortex	1.55
PND-S1	0.75	F	Hemimegalencephaly	Surgical	Hippocampus	3.59
					Subcortex	0.62
					Subcortex	2.38
PND-S3	0.75	F	Hemimegalencephaly	Surgical	Hippocampus	1.46
					Subcortex	4.14
PND-S12	2	F	Tuberous Sclerosis	Surgical	Subcortex	2.35
PND-S11	5	M	Tuberous Sclerosis	Surgical	Subcortex	0.11
PND-S2	8	F	Hemimegalencephaly	Surgical	Hippocampus	1.36
PND-S8	9	M	Tuberous Sclerosis	Surgical	Subcortex	0.28
PND-A7	11	F	Diffuse Intrinsic Pontine Glioma	Postmortem	Hippocampus	0.077
					Lateral ventricle	0.005
PND-A4	12	F	N/A	Postmortem	Hippocampus	0.029
					Lateral ventricle	0.11
PND-S6	12	F	Intractable Seizures (Atypical Presentation)	Surgical	Hippocampus	0.093
					Subcortex	0.037
PND-S10	13	M	Temporal Lobe Epilepsy	Surgical	Subcortex	0.013
PND-S7	15	M	Low-Grade Glioma	Surgical	Subcortex	0.0058
PND-S9	18	M	Epilepsy and Stroke	Surgical	Hippocampus	0.051
PND-S5	18	M	Intractable Seizures (Atypical Presentation)	Surgical	Hippocampus	0.022
				Surgical	Subcortex	0.0062
PND-A11	56	M	N/A	Postmortem	Hippocampus	0.0065
					Lateral ventricle	0.0006
PND-A2	61	F	N/A	Postmortem	Hippocampus	0.038
					Lateral ventricle	0.024
PND-A10	62	F	N/A	Postmortem	Hippocampus	0.0038
					Lateral ventricle	0.0021
PND-A8	65	M	N/A	Postmortem	Hippocampus	0
					Lateral ventricle	0.009
PND-A1	65	M	N/A	Postmortem	Hippocampus	0.054
PND-A9	69	F	Glioblastoma	Postmortem	Hippocampus	0.072
					Lateral ventricle	0.004
PND-A13	77	F	Alzheimer's Disease	Postmortem	Hippocampus	0.015
					Lateral ventricle	0.06
PND-A14	79	M	Glioblastoma	Postmortem	Hippocampus	0.022
					Lateral ventricle	0.025
PND-A5	82	M	Glioblastoma	Postmortem	Hippocampus	0.15
					Lateral ventricle	0.21
PND-A6	86	F	Advanced dementia	Postmortem	Hippocampus	0.007
					Lateral ventricle	0.014
PND-A12	90	F	Alzheimer's Disease	Postmortem	Hippocampus	0.047
					Lateral ventricle	0.012
